# Sequence-to-function deep learning frameworks for synthetic biology

**DOI:** 10.1101/870055

**Authors:** Jacqueline Valeri, Katherine M. Collins, Bianca A. Lepe, Timothy K. Lu, Diogo M. Camacho

## Abstract

While synthetic biology has revolutionized our approaches to medicine, agriculture, and energy, the design of novel circuit components beyond nature-inspired templates can prove itself challenging without well-established design rules. Toehold switches — programmable nucleic acid sensors — face an analogous prediction and design bottleneck: our limited understanding of how sequence impacts functionality can require expensive, time-consuming screens for effective switches. Here, we introduce the Sequence-based Toehold Optimization and Redesign Model (STORM), a deep learning architecture that applies gradient ascent to re-engineer poorly-performing toeholds. Based on a dataset of 91,534 toehold switches, we examined convolutional filters and saliency maps of sequences to interpret our sequence-to-function model, identifying hot spots where mutations change toehold effectiveness and features unique to high-performing switches. Our modeling platform provides frameworks for future toehold selection, augmenting our ability to construct potent synthetic circuit components and precision diagnostics, and enabling straightforward translation of this *in silico* workflow to other circuitries.
