## Supplemental File 1 for "Sequence-to-function deep learning frameworks for synthetic biology"

### Sheet: cleaned_gridresults
Filter Width (Layer 1)	Num Filters (Layer 1)	Filter Width (Layer 2)	Num Filters (Layer 2)	Dropout Rate	L2 Coefficient	Learning Rate	Average R2	Average Spearman	R2 (ON)	Spearman (ON)	R2 (OFF)	Spearman (OFF)
3	5	5	10	0.1	0.0001	0.0005	0.610948	0.762715	0.690114	0.831157	0.531782	0.694273
5	15	7	5	0.1	0.0001	0.0005	0.610683	0.762837	0.6857	0.828064	0.535666	0.697611
5	10	3	5	0.1	0.0001	0.0005	0.610485	0.761606	0.687463	0.82938	0.533507	0.693832
3	5	3	10	0.1	0.0001	0.0005	0.610468	0.762772	0.685659	0.828761	0.535276	0.696782
3	10	7	10	0.1	0.0001	0.0005	0.609078	0.760299	0.686632	0.828759	0.531525	0.691838
7	15	5	5	0.1	0.0001	0.0005	0.608674	0.761994	0.685169	0.827837	0.532179	0.696151
7	15	3	5	0.1	0.0001	0.0005	0.607461	0.758347	0.685916	0.828828	0.529005	0.687865
3	15	7	10	0.3	0	0.0005	0.607294	0.762777	0.689938	0.831216	0.524651	0.694338
5	15	5	10	0.3	0	0.0005	0.606976	0.76254	0.686107	0.829035	0.527844	0.696044
5	10	3	10	0.1	0.0001	0.0005	0.606653	0.760044	0.681964	0.826786	0.531341	0.693302
7	5	5	10	0.1	0.0001	0.001	0.606358	0.760243	0.682674	0.826999	0.530043	0.693487
7	10	3	5	0.1	0.0001	0.001	0.604577	0.759136	0.685127	0.828367	0.524026	0.689906
3	5	7	10	0.3	0	0.001	0.604256	0.760751	0.685106	0.828647	0.523407	0.692854
3	10	7	10	0.3	0	0.001	0.604015	0.759089	0.69112	0.832138	0.51691	0.686041
3	10	3	10	0.3	0.0001	0.0005	0.603825	0.759284	0.680196	0.824879	0.527453	0.693689
3	10	5	10	0.1	0.0001	0.001	0.603134	0.759049	0.681623	0.826312	0.524644	0.691787
3	10	5	10	0.3	0	0.001	0.603109	0.758622	0.684592	0.828247	0.521627	0.688997
3	15	7	5	0.1	0.0001	0.001	0.602652	0.759167	0.680459	0.825563	0.524846	0.69277
3	10	7	10	0.1	0.0001	0.001	0.602314	0.757309	0.681425	0.825771	0.523204	0.688847
3	10	3	5	0.1	0	0.0005	0.601474	0.758631	0.681752	0.826335	0.521196	0.690928
7	15	5	5	0.1	0	0.0005	0.601273	0.756646	0.686076	0.829312	0.516469	0.683981
3	10	3	5	0.1	0.0001	0.001	0.600573	0.757027	0.681779	0.826012	0.519368	0.688043
5	5	3	10	0.3	0.0001	0.0005	0.600523	0.757726	0.682672	0.82682	0.518374	0.688631
3	5	5	10	0.1	0.0001	0.001	0.600435	0.756519	0.681124	0.825611	0.519746	0.687427
5	10	5	5	0.1	0.0001	0.001	0.600391	0.756186	0.681164	0.82547	0.519618	0.686901
3	5	3	5	0.1	0	0.0005	0.600219	0.754905	0.682352	0.826606	0.518087	0.683205
7	10	7	10	0.3	0.0001	0.0005	0.599941	0.758012	0.682872	0.826904	0.51701	0.68912
3	5	7	10	0.1	0.0001	0.001	0.599927	0.757927	0.680006	0.825423	0.519847	0.690432
5	10	5	10	0.3	0.0001	0.0005	0.599772	0.758153	0.680553	0.825202	0.51899	0.691103
3	5	5	10	0.3	0.0001	0.0005	0.599395	0.756594	0.681597	0.825469	0.517194	0.687719
5	5	3	5	0.1	0	0.0005	0.59885	0.756313	0.678892	0.824672	0.518807	0.687954
5	5	5	5	0.1	0	0.0005	0.598561	0.756724	0.67897	0.824547	0.518151	0.688901
7	10	7	5	0.1	0.0001	0.001	0.59827	0.757965	0.679769	0.824871	0.516772	0.691058
3	10	5	5	0.3	0	0.0005	0.598062	0.757067	0.679923	0.825856	0.516201	0.688278
7	5	3	5	0.1	0.0001	0.001	0.597684	0.755316	0.676942	0.823572	0.518425	0.68706
3	10	7	5	0.3	0	0.0005	0.597503	0.756986	0.682581	0.826705	0.512425	0.687267
3	15	7	5	0.1	0	0.001	0.597212	0.754604	0.678304	0.824416	0.51612	0.684793
5	5	7	5	0.1	0	0.001	0.596376	0.756187	0.679556	0.825464	0.513196	0.68691
5	15	5	5	0.1	0.0001	0.001	0.595924	0.755034	0.676216	0.82269	0.515632	0.687379
3	10	3	5	0.3	0	0.001	0.595741	0.755753	0.678324	0.82502	0.513159	0.686485
7	5	3	5	0.1	0	0.001	0.595162	0.754593	0.675115	0.822626	0.515208	0.686559
7	10	7	5	0.3	0	0.001	0.594898	0.755028	0.681296	0.825993	0.5085	0.684063
5	10	7	5	0.3	0	0.0005	0.594131	0.755506	0.67823	0.82485	0.510032	0.686163
7	5	3	5	0.3	0	0.001	0.591461	0.754274	0.677628	0.824374	0.505295	0.684174
3	5	7	5	0.3	0	0.001	0.591442	0.75416	0.676517	0.82462	0.506367	0.683701
7	15	3	5	0.3	0	0.001	0.590586	0.752362	0.675781	0.822773	0.505392	0.68195
7	5	3	10	0.1	0	0.0005	0.590171	0.748185	0.669097	0.819549	0.511246	0.67682
5	5	3	5	0.3	0	0.001	0.590154	0.752652	0.675316	0.822486	0.504992	0.682818
3	5	7	10	0.1	0	0.0005	0.589772	0.748517	0.671557	0.820877	0.507986	0.676157
3	5	7	10	0.1	0	0.001	0.589479	0.751225	0.672048	0.82186	0.506909	0.680591
3	10	3	10	0.1	0	0.001	0.587092	0.74817	0.668009	0.818649	0.506176	0.677692
5	5	5	10	0.1	0	0.001	0.584834	0.745885	0.669473	0.819962	0.500196	0.671808
3	15	3	5	0.3	0.0001	0.0005	0.584644	0.750727	0.668291	0.818702	0.500998	0.682751
7	5	5	5	0.3	0.0001	0.0005	0.582938	0.749329	0.670362	0.819457	0.495513	0.679202
3	10	3	10	0.3	0.0001	0.001	0.582141	0.748889	0.665902	0.816766	0.498381	0.681012
3	10	7	10	0.3	0.0001	0.001	0.58212	0.749428	0.668675	0.818012	0.495564	0.680844
5	15	5	10	0.1	0	0.001	0.581108	0.745549	0.664276	0.816817	0.497939	0.674281
5	5	7	5	0.3	0.0001	0.0005	0.580271	0.745476	0.663539	0.81517	0.497003	0.675783
7	5	5	10	0.3	0.0001	0.001	0.577979	0.744524	0.666079	0.816746	0.48988	0.672302
5	10	5	10	0.3	0.0001	0.001	0.577847	0.745912	0.668068	0.818352	0.487625	0.673471
3	5	5	10	0.3	0.0001	0.001	0.573302	0.74499	0.667002	0.817016	0.479602	0.672964
7	15	3	10	0.3	0.0001	0.001	0.57316	0.743483	0.66366	0.81506	0.482659	0.671905
3	10	5	5	0.3	0.0001	0.001	0.569869	0.742071	0.662195	0.814755	0.477542	0.669387
3	5	7	5	0.3	0.0001	0.001	0.567703	0.740412	0.657788	0.812601	0.477619	0.668222
5	5	5	5	0.3	0.0001	0.001	0.566604	0.739641	0.65537	0.811747	0.477838	0.667536
